# BRAVE: a highly accurate method for predicting HIV-1 antibody resistance using large language models for proteins

**DOI:** 10.1101/2025.07.28.667234

**Authors:** Mohammed El Anbari, Tatsiana Bylund, Sijy O’Dell, Emily Tourtellott, Krisha McKee, Stephen D Schmidt, Nonhlanhla N. Mkhize, Penny L Moore, Nicole Doria-Rose, Tongqing Zhou, Reda Rawi

## Abstract

**Motivation:** Broadly neutralizing antibodies (bNAbs) that target the envelope glycoprotein (Env) of human immunodeficiency virus-1 (HIV-1) have been utilized in clinical trials aimed at preventing and treating HIV-1 infections. However, the emergence of neutralization resistance to bNAbs occurs rapidly due to the high mutation rate of HIV-1. Previous studies have suggested the use of *in silico* methods to effectively predict the resistance of HIV-1 isolates to bNAbs. In this study, we present a novel machine learning approach called BRAVE (Bnab Resistance Analysis Via Evolutionary scale modeling 2) designed to predict HIV-1 resistance against 33 known bNAbs. This innovative tool employs a Random Forests classifier that uses a protein language model to reliably capture protein features.

**Results:** BRAVE outperformed leading resistance prediction tools on various performance metrics, attaining the highest performance in established classification measures including accuracy, area under the curve, logarithmic loss, and F1-score. Importantly, rigorous statistical comparisons (p<0.001) show that BRAVE is significantly more accurate than state-of-the-art neutralization prediction tools. BRAVE will facilitate informed decisions of antibody usage and sequence-based monitoring of viral escape in clinical settings.

**Availability and implementation:** BRAVE software is available for download under GitHub (https://github.com/kiryst/BRAVE/tree/master).

**Supplementary information:** Supplementary data are available at Bioinformatics online.
