## Supplementary Table 1 for "BRAVE: a highly accurate method for predicting HIV-1 antibody resistance using large language models for proteins"

### Sheet: Training_AllMetrics_Mean
Supplementary Table S1. bNAb-ReP, LBUM, and BRAVE prediction performance. Mean prediction performance of 33 bNAb classifiers determined by nested five-fold cross-validation and assessed using diverse performance metrics with standard deviations shown in parentheses.
A. BRAVE
	PG16	PG9	PGDM1400	PGT145	VRC26.08	VRC26.25	VRC38.01	10-1074	2G12	DH270.1	DH270.5	DH270.6	PGT121	PGT128	PGT135	VRC29.03	3BNC117	CH01	HJ16	NIH45-46	VRC-CH31	VRC-PG04	VRC01	VRC03	VRC07	VRC13	b12	PGT151	VRC34.01	35O22	8ANC195	2F5	4E10
Brier Score	0.14 (0.01)	0.13 (0.01)	0.08 (0.01)	0.14 (0.01)	0.13 (0.00)	0.13 (0.01)	0.15 (0.03)	0.03 (0.01)	0.08 (0.01)	0.11 (0.02)	0.10 (0.01)	0.08 (0.02)	0.11 (0.01)	0.14 (0.00)	0.17 (0.00)	0.15 (0.04)	0.07 (0.02)	0.18 (0.02)	0.21 (0.03)	0.1 (0.013)	0.13 (0.02)	0.13 (0.02)	0.07 (0.00)	0.17 (0.01)	0.05 (0.00)	0.12 (0.01)	0.14 (0.01)	0.15 (0.01)	0.13 (0.03)	0.19 (0.01)	0.1 (0.024)	0.10 (0.02)	0.08 (0.01)
LogLoss	0.45 (0.02)	0.42 (0.02)	0.28 (0.03)	0.45 (0.03)	0.41 (0.02)	0.42 (0.03)	0.48 (0.08)	0.15 (0.03)	0.27 (0.03)	0.37 (0.06)	0.34 (0.04)	0.28 (0.06)	0.36 (0.02)	0.44 (0.01)	0.52 (0.01)	0.46 (0.10)	0.25 (0.06)	0.55 (0.04)	0.62 (0.06)	0.32 (0.03)	0.41 (0.06)	0.42 (0.07)	0.27 (0.02)	0.53 (0.03)	0.19 (0.02)	0.39 (0.04)	0.45 (0.03)	0.46 (0.04)	0.44 (0.09)	0.56 (0.03)	0.34 (0.06)	0.35 (0.04)	0.32 (0.04)
AUC	0.84 (0.03)	0.84 (0.02)	0.92 (0.02)	0.84 (0.04)	0.90 (0.02)	0.88 (0.02)	0.75 (0.10)	0.98 (0.01)	0.92 (0.02)	0.93 (0.05)	0.95 (0.03)	0.95 (0.04)	0.91 (0.01)	0.87 (0.01)	0.78 (0.04)	0.85 (0.06)	0.9 (0.041)	0.79 (0.05)	0.52 (0.04)	0.88 (0.05)	0.75 (0.07)	0.83 (0.10)	0.87 (0.02)	0.82 (0.03)	0.90 (0.04)	0.84 (0.05)	0.78 (0.03)	0.84 (0.04)	0.88 (0.06)	0.63 (0.11)	0.92 (0.04)	0.91 (0.02)	0.66 (0.10)
Gini	0.68 (0.06)	0.68 (0.05)	0.85 (0.05)	0.68 (0.09)	0.81 (0.04)	0.77 (0.05)	0.51 (0.22)	0.96 (0.02)	0.84 (0.04)	0.872 (0.1)	0.9 (0.073)	0.91 (0.09)	0.83 (0.03)	0.75 (0.03)	0.57 (0.08)	0.71 (0.13)	0.8 (0.083)	0.57 (0.10)	0.04 (0.07)	0.76 (0.11)	0.50 (0.14)	0.66 (0.21)	0.74 (0.05)	0.64 (0.06)	0.81 (0.08)	0.68 (0.10)	0.56 (0.07)	0.69 (0.08)	0.76 (0.12)	0.27 (0.22)	0.85 (0.08)	0.83 (0.04)	0.32 (0.21)
PRAUC	0.71 (0.04)	0.70 (0.02)	0.85 (0.02)	0.77 (0.05)	0.88 (0.02)	0.78 (0.03)	0.87 (0.04)	0.91 (0.05)	0.95 (0.02)	0.9 (0.037)	0.90 (0.02)	0.87 (0.02)	0.85 (0.02)	0.83 (0.03)	0.83 (0.03)	0.88 (0.07)	0.69 (0.08)	0.78 (0.05)	0.74 (0.06)	0.55 (0.06)	0.40 (0.07)	0.63 (0.14)	0.68 (0.03)	0.79 (0.01)	0.44 (0.07)	0.63 (0.08)	0.88 (0.02)	0.80 (0.05)	0.80 (0.07)	0.80 (0.04)	0.87 (0.03)	0.90 (0.00)	0.35 (0.13)
KS Statistic	0.56 (0.07)	0.59 (0.02)	0.77 (0.06)	0.60 (0.08)	0.71 (0.05)	0.73 (0.06)	0.49 (0.10)	0.92 (0.03)	0.75 (0.05)	0.79 (0.11)	0.86 (0.06)	0.87 (0.10)	0.73 (0.05)	0.62 (0.05)	0.48 (0.07)	0.66 (0.13)	0.68 (0.11)	0.52 (0.09)	0.21 (0.06)	0.70 (0.10)	0.47 (0.08)	0.62 (0.19)	0.65 (0.04)	0.56 (0.06)	0.77 (0.12)	0.62 (0.11)	0.45 (0.08)	0.59 (0.06)	0.68 (0.14)	0.33 (0.13)	0.78 (0.08)	0.75 (0.06)	0.36 (0.13)
LiftAUC	1.74 (0.05)	1.84 (0.07)	2.16 (0.06)	1.79 (0.06)	1.57 (0.05)	1.77 (0.08)	1.14 (0.04)	1.81 (0.02)	1.17 (0.01)	1.46 (0.04)	1.58 (0.06)	1.69 (0.14)	1.77 (0.03)	1.73 (0.03)	1.30 (0.05)	1.22 (0.03)	2.45 (0.26)	1.29 (0.06)	1.04 (0.04)	2.16 (0.18)	1.71 (0.25)	1.86 (0.26)	2.36 (0.09)	1.41 (0.09)	2.59 (0.22)	1.97 (0.17)	1.18 (0.01)	1.55 (0.11)	1.41 (0.06)	1.11 (0.08)	1.81 (0.15)	1.44 (0.04)	1.80 (0.32)
GainAUC	0.72 (0.02)	0.74 (0.02)	0.81 (0.02)	0.72 (0.02)	0.70 (0.01)	0.74 (0.02)	0.56 (0.02)	0.78 (0.00)	0.58 (0.00)	0.68 (0.01)	0.72 (0.01)	0.75 (0.04)	0.75 (0.01)	0.72 (0.00)	0.61 (0.02)	0.59 (0.00)	0.84 (0.04)	0.62 (0.02)	0.50 (0.01)	0.81 (0.05)	0.70 (0.06)	0.74 (0.08)	0.81 (0.02)	0.65 (0.02)	0.87 (0.03)	0.76 (0.04)	0.57 (0.00)	0.68 (0.03)	0.67 (0.02)	0.54 (0.03)	0.76 (0.04)	0.67 (0.01)	0.64 (0.09)
Accuracy	0.80 (0.03)	0.82 (0.01)	0.91 (0.02)	0.79 (0.02)	0.83 (0.01)	0.81 (0.03)	0.78 (0.07)	0.96 (0.01)	0.89 (0.02)	0.85 (0.05)	0.89 (0.05)	0.89 (0.04)	0.85 (0.02)	0.81 (0.03)	0.70 (0.04)	0.77 (0.09)	0.90 (0.03)	0.74 (0.06)	0.68 (0.07)	0.85 (0.01)	0.82 (0.04)	0.82 (0.05)	0.89 (0.01)	0.72 (0.04)	0.92 (0.01)	0.84 (0.01)	0.79 (0.01)	0.77 (0.03)	0.80 (0.07)	0.70 (0.01)	0.87 (0.05)	0.86 (0.04)	0.90 (0.01)
Precision	0.89 (0.02)	0.93 (0.01)	0.97 (0.01)	0.93 (0.04)	0.85 (0.06)	0.92 (0.03)	0.33 (0.4)	0.99 (0.01)	0.58 (0.08)	0.84 (0.08)	0.92 (0.10)	0.92 (0.02)	0.87 (0.01)	0.92 (0.02)	0.46 (0.05)	0.36 (0.19)	0.99 (0.01)	0.67 (0.07)	0.21 (0.43)	0.99 (0.01)	0.98 (0.01)	0.96 (0.02)	0.97 (0.01)	0.65 (0.08)	0.98 (0.01)	0.97 (0.03)	0.39 (0.03)	0.88 (0.07)	0.81 (0.08)	0.11 (0.05)	0.96 (0.04)	0.88 (0.03)	1 (0)
Recall	0.82 (0.02)	0.83 (0.02)	0.91 (0.02)	0.8 (0.017)	0.82 (0.04)	0.81 (0.03)	0.75 (0.43)	0.94 (0.01)	0.82 (0.06)	0.83 (0.07)	0.87 (0.07)	0.89 (0.07)	0.88 (0.02)	0.80 (0.03)	0.66 (0.09)	0.75 (0.17)	0.90 (0.03)	0.71 (0.12)	0.22 (0.31)	0.85 (0.02)	0.83 (0.03)	0.82 (0.04)	0.90 (0.01)	0.73 (0.09)	0.93 (0.00)	0.85 (0.03)	0.69 (0.06)	0.75 (0.07)	0.78 (0.06)	0.48 (0.30)	0.86 (0.08)	0.82 (0.08)	0.90 (0.01)
Specificity	0.74 (0.05)	0.77 (0.01)	0.90 (0.04)	0.80 (0.09)	0.85 (0.04)	0.83 (0.07)	0.78 (0.07)	0.98 (0.01)	0.90 (0.02)	0.87 (0.07)	0.92 (0.10)	0.89 (0.04)	0.81 (0.02)	0.83 (0.04)	0.71 (0.02)	0.78 (0.10)	0.89 (0.11)	0.77 (0.06)	0.72 (0.06)	0.86 (0.18)	0.78 (0.19)	0.80 (0.14)	0.814 (0.1)	0.71 (0.02)	0.73 (0.27)	0.86 (0.13)	0.81 (0.02)	0.83 (0.09)	0.83 (0.09)	0.73 (0.02)	0.93 (0.07)	0.90 (0.02)	1 (0)
F1 Score	0.85 (0.02)	0.88 (0.01)	0.94 (0.01)	0.86 (0.02)	0.83 (0.02)	0.86 (0.02)	0.47 (0.31)	0.96 (0.00)	0.67 (0.06)	0.83 (0.05)	0.89 (0.05)	0.91 (0.04)	0.88 (0.01)	0.85 (0.02)	0.54 (0.07)	0.45 (0.17)	0.94 (0.02)	0.69 (0.08)	0.46 (0.43)	0.92 (0.00)	0.90 (0.02)	0.88 (0.03)	0.94 (0.00)	0.68 (0.06)	0.96 (0.00)	0.90 (0.01)	0.50 (0.02)	0.81 (0.03)	0.79 (0.06)	0.18 (0.07)	0.90 (0.04)	0.84 (0.04)	0.94 (0.00)
MCC	0.53 (0.07)	0.54 (0.03)	0.76 (0.05)	0.53 (0.06)	0.66 (0.03)	0.58 (0.07)	0.22 (0.27)	0.91 (0.02)	0.63 (0.07)	0.70 (0.11)	0.79 (0.11)	0.79 (0.09)	0.69 (0.04)	0.60 (0.06)	0.34 (0.10)	0.39 (0.15)	0.56 (0.13)	0.48 (0.14)	-0.04 (0.12)	0.38 (0.05)	0.31 (0.11)	0.47 (0.16)	0.56 (0.02)	0.44 (0.08)	0.40 (0.15)	0.52 (0.05)	0.41 (0.03)	0.56 (0.06)	0.61 (0.14)	0.10 (0.11)	0.75 (0.09)	0.73 (0.07)	0.35 (0.23)
B. LBUM
	PG16	PG9	PGDM1400	PGT145	VRC26.08	VRC26.25	VRC38.01	10-1074	2G12	DH270.1	DH270.5	DH270.6	PGT121	PGT128	PGT135	VRC29.03	3BNC117	CH01	HJ16	NIH45-46	VRC-CH31	VRC-PG04	VRC01	VRC03	VRC07	VRC13	b12	PGT151	VRC34.01	35O22	8ANC195	2F5	4E10
Brier Score	0.15 (0.00)	0.14 (0.02)	0.10 (0.00)	0.18 (0.03)	0.11 (0.03)	0.13 (0.04)	0.17 (0.03)	0.13 (0.03)	0.11 (0.01)	0.10 (0.02)	0.10 (0.03)	0.11 (0.02)	0.16 (0.00)	0.15 (0.01)	0.23 (0.04)	0.16 (0.06)	0.08 (0.01)	0.22 (0.06)	0.22 (0.03)	0.08 (0.02)	0.10 (0.02)	0.13 (0.03)	0.07 (0.00)	0.19 (0.03)	0.04 (0.00)	0.16 (0.02)	0.18 (0.01)	0.23 (0.01)	0.22 (0.04)	0.21 (0.02)	0.28 (0.07)	0.16 (0.05)	0.25 (0.19)
LogLoss	0.49 (0.02)	0.44 (0.07)	0.38 (0.02)	0.55 (0.09)	0.36 (0.09)	0.42 (0.12)	0.53 (0.08)	0.43 (0.08)	0.42 (0.08)	0.33 (0.08)	0.35 (0.09)	0.38 (0.08)	0.49 (0.01)	0.47 (0.03)	0.70 (0.10)	0.59 (0.29)	0.28 (0.06)	0.69 (0.22)	0.64 (0.12)	0.29 (0.07)	0.42 (0.13)	0.42 (0.10)	0.26 (0.02)	0.59 (0.11)	0.18 (0.04)	0.50 (0.07)	0.69 (0.15)	0.68 (0.03)	0.65 (0.11)	0.61 (0.06)	0.86 (0.31)	0.65 (0.27)	0.98 (0.92)
AUC	0.83 (0.01)	0.85 (0.03)	0.89 (0.02)	0.79 (0.07)	0.92 (0.03)	0.87 (0.07)	0.66 (0.09)	0.87 (0.04)	0.84 (0.03)	0.93 (0.03)	0.93 (0.02)	0.92 (0.03)	0.84 (0.01)	0.84 (0.03)	0.76 (0.05)	0.84 (0.08)	0.91 (0.02)	0.74 (0.06)	0.61 (0.05)	0.91 (0.03)	0.82 (0.10)	0.85 (0.07)	0.91 (0.01)	0.80 (0.06)	0.93 (0.02)	0.75 (0.08)	0.68 (0.02)	0.64 (0.07)	0.73 (0.07)	0.59 (0.07)	0.63 (0.05)	0.89 (0.02)	0.71 (0.08)
Gini	0.67 (0.03)	0.70 (0.06)	0.79 (0.04)	0.58 (0.14)	0.85 (0.06)	0.74 (0.13)	0.32 (0.18)	0.75 (0.09)	0.69 (0.06)	0.87 (0.06)	0.86 (0.05)	0.85 (0.07)	0.68 (0.03)	0.68 (0.06)	0.52 (0.10)	0.68 (0.17)	0.82 (0.04)	0.49 (0.12)	0.23 (0.11)	0.83 (0.06)	0.64 (0.20)	0.70 (0.15)	0.82 (0.03)	0.60 (0.12)	0.87 (0.05)	0.51 (0.15)	0.36 (0.05)	0.28 (0.15)	0.46 (0.15)	0.18 (0.14)	0.27 (0.11)	0.78 (0.05)	0.42 (0.17)
PRAUC	0.73 (0.03)	0.71 (0.05)	0.76 (0.04)	0.65 (0.08)	0.90 (0.02)	0.77 (0.08)	0.82 (0.06)	0.83 (0.06)	0.94 (0.01)	0.90 (0.02)	0.88 (0.02)	0.85 (0.03)	0.76 (0.03)	0.76 (0.06)	0.81 (0.04)	0.87 (0.07)	0.68 (0.06)	0.76 (0.10)	0.78 (0.08)	0.66 (0.09)	0.60 (0.10)	0.65 (0.10)	0.74 (0.03)	0.78 (0.06)	0.52 (0.11)	0.43 (0.10)	0.81 (0.02)	0.57 (0.14)	0.713 (0.1)	0.77 (0.05)	0.54 (0.09)	0.89 (0.02)	0.42 (0.14)
KS Statistic	0.57 (0.04)	0.57 (0.06)	0.71 (0.03)	0.51 (0.12)	0.73 (0.10)	0.64 (0.14)	0.35 (0.12)	0.63 (0.09)	0.60 (0.05)	0.81 (0.08)	0.76 (0.05)	0.77 (0.07)	0.56 (0.05)	0.59 (0.07)	0.5 (0.111)	0.61 (0.13)	0.70 (0.07)	0.47 (0.05)	0.34 (0.08)	0.74 (0.02)	0.62 (0.13)	0.60 (0.13)	0.73 (0.02)	0.53 (0.08)	0.81 (0.08)	0.45 (0.11)	0.35 (0.03)	0.34 (0.06)	0.46 (0.10)	0.27 (0.11)	0.31 (0.06)	0.71 (0.05)	0.45 (0.16)
LiftAUC	1.76 (0.03)	1.85 (0.12)	2.04 (0.08)	1.64 (0.13)	1.6 (0.047)	1.75 (0.09)	1.07 (0.06)	1.69 (0.05)	1.15 (0.01)	1.47 (0.07)	1.56 (0.06)	1.67 (0.13)	1.64 (0.03)	1.65 (0.06)	1.27 (0.06)	1.20 (0.06)	2.45 (0.14)	1.24 (0.11)	1.09 (0.05)	2.34 (0.10)	2.05 (0.17)	1.91 (0.16)	2.47 (0.04)	1.4 (0.091)	2.78 (0.17)	1.59 (0.22)	1.10 (0.01)	1.18 (0.17)	1.27 (0.08)	1.06 (0.07)	1.31 (0.15)	1.42 (0.05)	2.00 (0.34)
GainAUC	0.72 (0.01)	0.75 (0.02)	0.79 (0.02)	0.69 (0.05)	0.71 (0.01)	0.73 (0.04)	0.53 (0.02)	0.72 (0.02)	0.56 (0.00)	0.69 (0.02)	0.71 (0.02)	0.74 (0.03)	0.70 (0.00)	0.70 (0.01)	0.60 (0.02)	0.59 (0.02)	0.84 (0.02)	0.6 (0.017)	0.53 (0.01)	0.84 (0.02)	0.75 (0.08)	0.76 (0.05)	0.84 (0.01)	0.64 (0.03)	0.89 (0.02)	0.69 (0.06)	0.54 (0.00)	0.57 (0.03)	0.60 (0.02)	0.52 (0.01)	0.58 (0.03)	0.66 (0.01)	0.68 (0.07)
Accuracy	0.79 (0.01)	0.80 (0.03)	0.86 (0.01)	0.71 (0.05)	0.83 (0.05)	0.80 (0.05)	0.76 (0.06)	0.79 (0.04)	0.84 (0.02)	0.86 (0.03)	0.84 (0.04)	0.82 (0.01)	0.76 (0.03)	0.79 (0.04)	0.68 (0.05)	0.79 (0.08)	0.89 (0.02)	0.68 (0.08)	0.66 (0.06)	0.89 (0.04)	0.86 (0.04)	0.82 (0.07)	0.90 (0.01)	0.71 (0.05)	0.94 (0.02)	0.76 (0.03)	0.78 (0.02)	0.60 (0.06)	0.65 (0.07)	0.67 (0.04)	0.59 (0.05)	0.79 (0.06)	0.67 (0.24)
Precision	0.87 (0.06)	0.86 (0.04)	0.91 (0.04)	0.78 (0.10)	0.79 (0.12)	0.85 (0.09)	0.36 (0.38)	0.84 (0.06)	0.35 (0.10)	0.84 (0.11)	0.85 (0.07)	0.83 (0.07)	0.80 (0.04)	0.86 (0.05)	0.34 (0.22)	0.42 (0.31)	0.94 (0.03)	0.34 (0.17)	0.40 (0.36)	0.92 (0.06)	0.94 (0.05)	0.90 (0.07)	0.94 (0.03)	0.56 (0.09)	0.98 (0.01)	0.87 (0.06)	0.21 (0.07)	0.62 (0.08)	0.5 (0.104)	0.17 (0.19)	0.60 (0.18)	0.62 (0.20)	0.68 (0.29)
Recall	0.83 (0.03)	0.86 (0.02)	0.90 (0.03)	0.79 (0.03)	0.86 (0.06)	0.84 (0.03)	0.58 (0.37)	0.81 (0.04)	0.74 (0.13)	0.83 (0.04)	0.83 (0.03)	0.86 (0.08)	0.81 (0.02)	0.80 (0.03)	0.75 (0.15)	0.85 (0.16)	0.93 (0.02)	0.84 (0.13)	0.40 (0.15)	0.94 (0.02)	0.89 (0.02)	0.86 (0.04)	0.94 (0.01)	0.76 (0.11)	0.95 (0.02)	0.82 (0.02)	0.89 (0.12)	0.64 (0.05)	0.68 (0.06)	0.29 (0.16)	0.72 (0.1)	0.84 (0.10)	0.92 (0.03)
Specificity	0.72 (0.05)	0.67 (0.06)	0.75 (0.09)	0.61 (0.15)	0.81 (0.08)	0.74 (0.12)	0.79 (0.07)	0.77 (0.07)	0.86 (0.02)	0.88 (0.07)	0.85 (0.06)	0.80 (0.08)	0.70 (0.04)	0.77 (0.09)	0.69 (0.07)	0.80 (0.11)	0.68 (0.15)	0.67 (0.08)	0.74 (0.08)	0.70 (0.21)	0.71 (0.18)	0.70 (0.19)	0.73 (0.10)	0.68 (0.03)	0.76 (0.27)	0.50 (0.11)	0.78 (0.02)	0.55 (0.13)	0.64 (0.09)	0.73 (0.04)	0.50 (0.08)	0.78 (0.08)	0.36 (0.31)
F1 Score	0.85 (0.01)	0.86 (0.02)	0.90 (0.01)	0.78 (0.04)	0.82 (0.07)	0.84 (0.04)	0.48 (0.27)	0.83 (0.03)	0.47 (0.09)	0.84 (0.05)	0.84 (0.04)	0.84 (0.01)	0.80 (0.02)	0.83 (0.03)	0.41 (0.22)	0.48 (0.25)	0.93 (0.01)	0.46 (0.19)	0.38 (0.25)	0.93 (0.03)	0.91 (0.02)	0.88 (0.05)	0.94 (0.00)	0.64 (0.09)	0.96 (0.01)	0.84 (0.03)	0.34 (0.08)	0.62 (0.04)	0.57 (0.08)	0.23 (0.15)	0.63 (0.10)	0.69 (0.14)	0.75 (0.22)
MCC	0.54 (0.03)	0.53 (0.06)	0.64 (0.04)	0.38 (0.10)	0.67 (0.11)	0.58 (0.12)	0.16 (0.22)	0.58 (0.08)	0.43 (0.09)	0.72 (0.08)	0.69 (0.08)	0.66 (0.04)	0.51 (0.06)	0.55 (0.10)	0.30 (0.09)	0.46 (0.19)	0.58 (0.06)	0.36 (0.13)	0.06 (0.11)	0.63 (0.17)	0.53 (0.13)	0.53 (0.17)	0.66 (0.03)	0.42 (0.12)	0.57 (0.22)	0.29 (0.07)	0.36 (0.04)	0.19 (0.15)	0.30 (0.13)	0.03 (0.13)	0.21 (0.05)	0.57 (0.12)	0.27 (0.24)
C. bNAb-ReP
	PG16	PG9	PGDM1400	PGT145	VRC26.08	VRC26.25	VRC38.01	10-1074	2G12	DH270.1	DH270.5	DH270.6	PGT121	PGT128	PGT135	VRC29.03	3BNC117	CH01	HJ16	NIH45-46	VRC-CH31	VRC-PG04	VRC01	VRC03	VRC07	VRC13	b12	PGT151	VRC34.01	35O22	8ANC195	2F5	4E10
Brier Score	0.18 (0.01)	0.15 (0.02)	0.15 (0.02)	0.19 (0.02)	0.16 (0.01)	0.16 (0.00)	0.14 (0.02)	0.07 (0.03)	0.09 (0.01)	0.13 (0.03)	0.15 (0.02)	0.11 (0.02)	0.10 (0.02)	0.15 (0.01)	0.19 (0.01)	0.2 (0.023)	0.10 (0.02)	0.19 (0.01)	0.23 (0.02)	0.15 (0.02)	0.18 (0.01)	0.2 (0.01)	0.11 (0.04)	0.18 (0.01)	0.19 (0.03)	0.17 (0.01)	0.16 (0.01)	0.19 (0.02)	0.19 (0.02)	0.23 (0.01)	0.15 (0.03)	0.08 (0.03)	0.18 (0.03)
LogLoss	0.54 (0.03)	0.46 (0.06)	0.48 (0.04)	0.58 (0.04)	0.49 (0.03)	0.51 (0.01)	0.45 (0.06)	0.28 (0.08)	0.31 (0.03)	0.43 (0.08)	0.49 (0.06)	0.38 (0.06)	0.34 (0.06)	0.49 (0.04)	0.57 (0.03)	0.58 (0.05)	0.35 (0.11)	0.56 (0.03)	0.65 (0.05)	0.49 (0.06)	0.55 (0.04)	0.58 (0.02)	0.38 (0.10)	0.55 (0.04)	0.57 (0.06)	0.52 (0.03)	0.50 (0.03)	0.57 (0.04)	0.56 (0.05)	0.66 (0.02)	0.49 (0.09)	0.31 (0.09)	0.54 (0.08)
AUC	0.80 (0.02)	0.84 (0.03)	0.89 (0.03)	0.84 (0.04)	0.87 (0.03)	0.84 (0.03)	0.85 (0.07)	0.97 (0.01)	0.91 (0.02)	0.88 (0.05)	0.91 (0.03)	0.94 (0.04)	0.93 (0.02)	0.85 (0.04)	0.81 (0.02)	0.83 (0.05)	0.89 (0.04)	0.79 (0.01)	0.59 (0.10)	0.83 (0.05)	0.75 (0.09)	0.78 (0.10)	0.88 (0.03)	0.80 (0.02)	0.75 (0.09)	0.81 (0.02)	0.81 (0.02)	0.79 (0.05)	0.80 (0.03)	0.54 (0.06)	0.90 (0.05)	0.95 (0.03)	0.69 (0.11)
Gini	0.60 (0.05)	0.69 (0.06)	0.79 (0.07)	0.66 (0.11)	0.75 (0.06)	0.69 (0.05)	0.71 (0.14)	0.95 (0.02)	0.83 (0.05)	0.77 (0.10)	0.83 (0.07)	0.88 (0.07)	0.87 (0.05)	0.70 (0.08)	0.62 (0.05)	0.67 (0.10)	0.78 (0.08)	0.59 (0.03)	0.19 (0.20)	0.66 (0.10)	0.51 (0.19)	0.56 (0.20)	0.77 (0.07)	0.61 (0.05)	0.51 (0.18)	0.62 (0.04)	0.63 (0.04)	0.59 (0.11)	0.61 (0.07)	0.09 (0.13)	0.81 (0.10)	0.9 (0.075)	0.38 (0.23)
PRAUC	0.69 (0.02)	0.71 (0.04)	0.82 (0.04)	0.77 (0.05)	0.86 (0.02)	0.75 (0.02)	0.91 (0.05)	0.94 (0.03)	0.95 (0.02)	0.87 (0.04)	0.87 (0.03)	0.85 (0.02)	0.89 (0.03)	0.78 (0.05)	0.84 (0.03)	0.89 (0.05)	0.68 (0.04)	0.80 (0.03)	0.78 (0.06)	0.48 (0.11)	0.46 (0.09)	0.56 (0.14)	0.67 (0.07)	0.81 (0.02)	0.28 (0.12)	0.56 (0.09)	0.90 (0.02)	0.76 (0.05)	0.79 (0.04)	0.76 (0.05)	0.85 (0.03)	0.94 (0.03)	0.38 (0.20)
KS Statistic	0.55 (0.04)	0.59 (0.06)	0.73 (0.06)	0.63 (0.09)	0.67 (0.04)	0.62 (0.09)	0.69 (0.13)	0.90 (0.04)	0.79 (0.05)	0.77 (0.05)	0.77 (0.08)	0.81 (0.09)	0.76 (0.04)	0.62 (0.09)	0.53 (0.03)	0.62 (0.12)	0.66 (0.09)	0.52 (0.05)	0.26 (0.12)	0.62 (0.08)	0.47 (0.12)	0.52 (0.18)	0.66 (0.04)	0.56 (0.08)	0.55 (0.18)	0.54 (0.03)	0.51 (0.04)	0.54 (0.07)	0.59 (0.08)	0.23 (0.11)	0.74 (0.11)	0.82 (0.05)	0.44 (0.15)
LiftAUC	1.7 (0.033)	1.85 (0.09)	2.11 (0.08)	1.81 (0.05)	1.54 (0.05)	1.73 (0.07)	1.17 (0.04)	1.83 (0.07)	1.16 (0.01)	1.43 (0.04)	1.54 (0.07)	1.67 (0.13)	1.81 (0.04)	1.68 (0.08)	1.31 (0.03)	1.22 (0.06)	2.43 (0.21)	1.32 (0.06)	1.1 (0.096)	1.96 (0.23)	1.80 (0.31)	1.73 (0.28)	2.36 (0.13)	1.42 (0.05)	2.03 (0.31)	1.84 (0.07)	1.2 (0.015)	1.50 (0.11)	1.39 (0.07)	1.05 (0.05)	1.79 (0.17)	1.48 (0.06)	1.89 (0.44)
GainAUC	0.7 (0.018)	0.74 (0.02)	0.79 (0.03)	0.72 (0.02)	0.69 (0.02)	0.72 (0.02)	0.58 (0.01)	0.78 (0.01)	0.58 (0.00)	0.66 (0.02)	0.70 (0.02)	0.74 (0.03)	0.76 (0.01)	0.71 (0.02)	0.62 (0.01)	0.59 (0.02)	0.83 (0.04)	0.62 (0.02)	0.53 (0.03)	0.77 (0.04)	0.70 (0.08)	0.70 (0.07)	0.82 (0.03)	0.64 (0.01)	0.73 (0.08)	0.73 (0.01)	0.58 (0.00)	0.66 (0.03)	0.64 (0.02)	0.51 (0.01)	0.75 (0.05)	0.68 (0.02)	0.66 (0.10)
Accuracy	0.72 (0.03)	0.76 (0.05)	0.80 (0.06)	0.80 (0.06)	0.79 (0.03)	0.75 (0.04)	0.78 (0.08)	0.93 (0.03)	0.86 (0.01)	0.85 (0.03)	0.77 (0.08)	0.88 (0.04)	0.85 (0.02)	0.77 (0.03)	0.70 (0.05)	0.70 (0.08)	0.84 (0.05)	0.70 (0.04)	0.58 (0.09)	0.74 (0.12)	0.72 (0.06)	0.70 (0.07)	0.77 (0.13)	0.71 (0.02)	0.54 (0.17)	0.75 (0.05)	0.72 (0.07)	0.71 (0.05)	0.71 (0.06)	0.50 (0.06)	0.80 (0.07)	0.88 (0.05)	0.59 (0.15)
Precision	0.71 (0.08)	0.77 (0.09)	0.80 (0.09)	0.81 (0.06)	0.80 (0.12)	0.74 (0.10)	0.72 (0.14)	0.93 (0.07)	0.87 (0.05)	0.92 (0.11)	0.83 (0.20)	0.87 (0.04)	0.83 (0.07)	0.8 (0.052)	0.71 (0.09)	0.76 (0.28)	0.89 (0.09)	0.73 (0.05)	0.58 (0.31)	0.73 (0.17)	0.73 (0.09)	0.69 (0.08)	0.78 (0.19)	0.77 (0.16)	0.51 (0.19)	0.77 (0.09)	0.71 (0.10)	0.70 (0.06)	0.79 (0.10)	0.68 (0.27)	0.84 (0.14)	0.91 (0.04)	0.59 (0.18)
Recall	0.84 (0.02)	0.87 (0.02)	0.92 (0.02)	0.87 (0.03)	0.78 (0.02)	0.86 (0.04)	0.57 (0.16)	0.95 (0.03)	0.61 (0.03)	0.79 (0.07)	0.77 (0.12)	0.91 (0.06)	0.91 (0.04)	0.81 (0.04)	0.60 (0.07)	0.55 (0.20)	0.93 (0.06)	0.63 (0.09)	0.34 (0.11)	0.94 (0.03)	0.89 (0.03)	0.88 (0.08)	0.94 (0.03)	0.68 (0.07)	0.97 (0.03)	0.89 (0.03)	0.50 (0.08)	0.75 (0.07)	0.66 (0.06)	0.30 (0.07)	0.85 (0.11)	0.84 (0.09)	0.92 (0.02)
Specificity	0.57 (0.05)	0.58 (0.07)	0.61 (0.10)	0.68 (0.10)	0.81 (0.09)	0.64 (0.09)	0.90 (0.04)	0.91 (0.08)	0.96 (0.01)	0.94 (0.07)	0.86 (0.14)	0.84 (0.04)	0.78 (0.06)	0.70 (0.04)	0.80 (0.03)	0.89 (0.13)	0.53 (0.14)	0.78 (0.03)	0.79 (0.07)	0.41 (0.11)	0.39 (0.09)	0.45 (0.09)	0.46 (0.14)	0.79 (0.11)	0.15 (0.05)	0.48 (0.10)	0.88 (0.02)	0.67 (0.07)	0.78 (0.11)	0.8 (0.098)	0.78 (0.13)	0.93 (0.02)	0.199 (0.1)
F1 Score	0.77 (0.04)	0.81 (0.05)	0.85 (0.05)	0.84 (0.04)	0.79 (0.05)	0.79 (0.04)	0.61 (0.08)	0.93 (0.03)	0.72 (0.01)	0.84 (0.04)	0.77 (0.10)	0.89 (0.04)	0.86 (0.03)	0.80 (0.03)	0.65 (0.04)	0.57 (0.11)	0.90 (0.04)	0.67 (0.05)	0.42 (0.17)	0.81 (0.12)	0.80 (0.05)	0.77 (0.06)	0.84 (0.12)	0.71 (0.04)	0.65 (0.17)	0.82 (0.04)	0.57 (0.02)	0.72 (0.05)	0.72 (0.05)	0.42 (0.12)	0.83 (0.07)	0.87 (0.05)	0.70 (0.13)
MCC	0.43 (0.04)	0.47 (0.06)	0.57 (0.08)	0.57 (0.12)	0.58 (0.06)	0.51 (0.06)	0.49 (0.12)	0.86 (0.05)	0.65 (0.02)	0.73 (0.06)	0.59 (0.13)	0.76 (0.09)	0.70 (0.04)	0.52 (0.07)	0.41 (0.05)	0.46 (0.11)	0.45 (0.26)	0.42 (0.08)	0.13 (0.17)	0.43 (0.10)	0.33 (0.07)	0.38 (0.18)	0.45 (0.09)	0.45 (0.06)	0.21 (0.12)	0.41 (0.07)	0.41 (0.05)	0.43 (0.11)	0.45 (0.12)	0.10 (0.17)	0.62 (0.10)	0.77 (0.08)	0.16 (0.12)
